# Locus-Scale Massively Parallel Reporter Assays

**DOI:** 10.64898/2026.07.24.740649

**Authors:** Abby V. McGee, Carina G. Biar, Beth K. Martin, Tony Li, Jean-Benoît Lalanne, Haedong Kim, Jay Shendure

## Abstract

Interactions among *<u>c</u>is*-regulatory <u>e</u>lements (CREs) are central to mammalian gene regulation. <u>L</u>ong <u>@</u>$$ <u>m</u>assively <u>p</u>arallel reporter <u>a</u>ssays (LAMPRAs) integrate combinatorial cloning, molecular barcoding and long- and short-read sequencing, to scalably measure how CRE identities, numbers, spacings, orders, orientations, and interactions shape regulatory output at multi-kilobase length scales. As a proof-of-concept, we assay 36,000 *×* 5-kb <u>s</u>ynthetic *<u>c</u>is-*regulatory loci (sCRLs), each a 5 *×* 1-kb random combination of enhancers, insulators and spacers, to model how locus composition drives gene expression.
