## Supplementary Table 1 for "Locus-Scale Massively Parallel Reporter Assays"

### Sheet: Sheet1
Name	Location	Sequence	Restriction enzyme modification
e-NMU(i)	hg19 chr4:56532304-56533304	GATGCGTCCGTCTCACATGAACTTAATATGAAACAGTCTGTGATGGGTGCGGCTCTGGTATAGGGTCCAGATCACAGAGAATAGCATTTCTTGTGTTCCTAAAACTGAGGTGAGGATTGTACTCAACTCCAGGAGCCACATTTTATTAGGAGGATTGAAAATAAAAAGTACAGAAGGATACCATGAGGATAGTAAGAAGCTGAAACAGAGCTGGAGTTTTAAAAGCCCTCACAGAAAAGAGAAAGGACACTTGTTTCTGCAGAGCTCCGGAAGAAAGAAGGCAGAAACCAACACTAGCAGCAGAAAGCTGAACGAAGGCAGTTATAAGTCAATAGAAGGAAGAACTTTCTAATACACACACACACACAGACACATACCCCTAAGCAGTGAGTAGGATGC…	BbsI: T->A
e-NMU(ii)	hg19 chr4:56589256-56590256	GATGCGTCCGTCTCACATGGATGGAGTCTCGCTCTGTCGCCCAGGCTGGAGTGCAGTGGCACAATCTCAGCTCACTGCAACCTCCGCCTCCCGGGTTCAAGCAATTCTCCTGCCTCAGCCTCCCAAGTAGCTGGGATTACAGGTGTGTGCCACCACGCCCGCTAATTTTTGTGTTTTTAGTAGAAATGGGGTTTCACCATGTTGGCCAGGCTGGTCTCGATCTCCTGACTTCATGATCCACCTGCCTCGGCCTCCCAAGGCAATGCATCCTCTCTTAGCAGTCACCAGAATAATCCTTAAACACAATTACACTGTGTTAATTATATAGATAAGGGTAGTTTTCTTCTAATGTTTTTTGGAGGCTGATCCTAAAGTATTGAAAGCTTCCACCTACCTCAT…
e-NMU(iii)	hg19 chr4:56595490-56596490	GATGCGTCCGTCTCACATGATACAGTAAATATTTTAAATTTTCGTTGTATTTCTTTTCTCCTTGAGAATAGAGTCCAACCCCTCAACTTGTTTCTTATCCTTCCTTATTTCCCACAGAACTAAAATGCAAAGACACAAAGTAGGCAGTCAGTAACTGATTACAACATTAGTTAATAAAATAAATGAGACATGTAAGGTATACAACTGAGTGATAGTGAGAACACATAATTAACCTCAAAGACTAGAATGCTTGGAAATCATTTATTAGATGAATGTAATATATCAGGCATGAAATGTCAAAAAGAGAAGAAAGGTCTGCATTTTTGGACCCCTAGGTCATCCTAGACATTAAAGAGGGCCACACCCCCCTGGCAATGAAATGGGACAAAATAAAAATTT…
e-NMU(iv)	hg19 chr4:56596493-56597493	GATGCGTCCGTCTCACATGGATGCAACCTTATATGAGAAATAAAGCTCCGCTTTCCAAACGAAATAGAGCTACATATTAATCTTAATCTACTTGACAAGTGGAAAATAAAATAGAACAAATAAAAACACAACTCAACTCAACTCTTCTGCCTGAAAATACTGAATGTTCAGGTTGACAGAAATCTAAAAAATGGTGTTTTCCATGTTTATGCTGGTGTAGATCCTATGGAGATGAGATTAGCTGATTTAGGGCTTGTAAAGCTAAGAAATACAGGGAGAAGTTCATTCTGTTTCTGGGAATTCTGATCCTAGATACTCTTCTTAGAAATCATGATAGCTTTCTCTGAAAATGCTTTACTTTGAATCAGTTGCATTCAGGAAAATAGATAATTCTAGCAG…
e-NMU(v)	hg19 chr4:56599711-56600711	GATGCGTCCGTCTCACATGTTCACAGAACCCAGAGCTTGATCAAATGCTGATTACCACAATATTTCTCTATCTGTAACTGGCACTATCTATGAAAAGCAGCAGATTTTCATAACCATTTCCATCACTAATAAAGTGGCGCATTTGCAAAGTTTCTATTAAGATACGTTTATTCTCTCAGAATTTTATAGCCTTGGATTTTAAGAATTTAATGTAAAACCCACATGAAGCTAAATGTTAACAAAACAGTCAATTCTTCCTAACAGAAGAAGCATTTGTGGCTGTATAAGTTTGAAGAATAAAAAGTAATTCAGATAAATGGACTTTCTAAAGGACTCGTTTTGGCATAAAAACAGTTTCAGAAAGATGGTATATAAAGTTATGTCCAGAAACTGTAGAGT…
Ctrl(i)		GATGCGTCCGTCTCACATGAAACATTAGCCCAAAGCCTCTCAGCAGGGAATAATGACTGGTTTTTCCTTAACCTGCTTGTCAATCCTTGGATACCACTGGATCTGTGTACACTTTTTTCAGATGGCAAGGTTTCTTTCCTATTGGCCCCCTCCACCAATTATCGTACCCTGGTAAAACAACCATCCCGGCTGTGTTACAATCTTGCTGGTCTTTTCCTCAGAGACCCTGTGTGAACCTGTATATCAATACCAGCACTTAAAACCCCAATAATTTATGGAATATGGCCGAGTTATTGTGGACACCATCTTAATGTTGCATTAGCAATCTACAGTTCCACACTATTAATCAAAGATGTTCTTCCTCCAGACCCAGCCCACAACTCCTTTTCTTAGCCAAGT…
Ctrl(ii)		GATGCGTCCGTCTCACATGGAAGCTCATTAGCAGCTTGTACAGATTTGGATGGTCCACCATTTTATGCTGAGATAATCTCATTAGATTCCAAGGGCTAGTAGAACCATTCATCTCCTTTTTCAAAACTCGTGGCTCTGTGACCCTGTACTAAGCACAACAATTGCAGCATCTTGTTTCTTTGGAAAGGAACTCCTAGGGCTATTACGTTGGTAGAGTAAATGATAGAACTCATCGTGTCTCGGGTGTCATTGCACACTTAGCCACTGGGTCTGCATAAATATCCGAGACTTAAATGTGTTAAGAAGAGCCCCTGATTCCAGGTTTTGCGTACTGAGATAGATGGCAAATAATAGCTTATTATGGTCTCTATACAGTCTAAGTTGCCCTCCAACTGCTTC…
Ctrl(iii)		GATGCGTCCGTCTCACATGAGTGCTTCACAGATCTTTCTTCTCTAAGCAAAGTAAAATTTCCTTATTATAAAAAAGCTTCTCACTCTGTTCACGAATTAGTTCTTTGAAATCTAATGTTTACTCCCTGAAGGCTGCCCCCAAAACAACCATCTGTCTGCCCTAGGGGCTCCAGTGGAATACTTTGAAAATGATCCATGGGGTTGGCAAATTGAAACTTGATTTCTTGATCCTGAGAAGCCATTGCACCATGGGAAAAGAGCCCTGGCCTCACCCCCAGAAGTAATGATGCTTTTGACAAGGATTTACAAGTCCAAAATCCATTCCCAATTCCTGGTTCACGGACATGGTTAGTTTATTCAAGAGACCTCTATTTTAGAAACTATTCTATGAGTGGCAAG…
Ctrl(iv)		GATGCGTCCGTCTCACATGGACAGGTCATTAGATTGGCTAAAGGATAAGCACATCACTAAAGCCTGACCCATGCAAAGAATAAGCAATCAGAAAATTATAATTCTAAGAAATGAGAGTTAATTGGATGAAAAGATCTCTGCATAAGAAATGAGCCAAGCAGGTTTATCAGATTCAGCCAACACTTGGTGGGACTTGTGGCAGGGAAGAGTCTTAAAAACAATCAACCTAAGAACCTCGCATCCTATGTCTCAGTCTCTATTCCAAGAATGACCTGACTTCAGTTTACAAATCCTTTACAATAGAAAGAGACTGAAGTATGACAACTTCCTTATATTTGGACTTAGGGTCTAGAAATGAGCTGAATAGTTGTATTTAAACCTTAACCCCCATGAGGGACA…
Ctrl(v)		GATGCGTCCGTCTCACATGTGCGAACATTGAAATCTGGAAACAGATCAGGCATCAGATGCAATCCCAAATTGTTGTTGCAGGTGAATTGGGAGCAAGATTCAACGAAAACTGGTGATAACCAGTACCTGTCCTTTAATGACTTAATCTACAATCACACAGAACTAAGGAACTTACTATCAATAATCAAGTACCTAATCTCCTAATCAATTTCAACAAAATACCAGCTTTATCTTCCAGAGTGAGGAAACCTCCTTGTTCAAAATTAGTAAAACTAATTCAACTTGCATCTGATGCCATATCCATATTTGCTAGCAAAGAAAGAAAGCCACAAGAAAATGCTGGAAGAGGTGTTGAATACCAAGTTATGTACTCTAACTGGCCACAAACAGTGTTATGAT…
Insu(i)		GATGCGTCCGTCTCACATGAGGGACTGCGACGTTTTAAACGTTAGCTAGTCAGGTAGTAAAAGGTCTCAACTAGGCAGTGGCAGAGCAGGATTCAAATTCAGGGCTGTTGTGATGCCTCCGCAGACTCTGAGCGCCACCTGGTGGTAATTTGTCTGTGCCTCTTCTGACGTGGAAGAACAGCAACTAACACACTAACACGGCATTTACTATGGGCCAGCCATTGTTCTAACTGCAGTCAGGTCTATAGAAGGAGCATCGCCCTTCCCCGGCCCTCAGGTAAGAGGACCAAATACCGTAGCCGTTTCCAATTTCAGTCCTTTAGCGCCACCTGGTGCTAACTACTCTATCACGCTTTTATCCAATAACTACCTTTGTAAATTTCCTTTCAAAAGTTCTGG…
