## Supplementary Table 2 for "Locus-Scale Massively Parallel Reporter Assays"

### Sheet: Sheet1
Name	Sequence	Note
pb_SpeI	/5PHOS/CTAGATCTCTCTCTTTTCCTCCTCCTCCGTTGTTGTTGTTGAGAGAGAT	Custom PacBio SMRTbell adaptor
randMPRAseq-I1	CCGGTCGCCACCATGGTGAGCAAGGGCGAGGAGC	Illumina sequencing primers for barcode readout for DNA and RNA
randMPRAseq-R2	GCTCCTCGCCCTTGCTCACCATGGTGGCGACCGG	Illumina sequencing primers for barcode readout for DNA and RNA
TruSeq-R1	ACACTCTTTCCCTACACGACGCTCTTCCGATCT	Illumina sequencing primers for barcode readout for DNA and RNA
TruSeq-I2	AGATCGGAAGAGCGTCGTGTAGGGAAAGAGTGT	Illumina sequencing primers for barcode readout for DNA and RNA
P7-pLSmp-assUMI-gfp	CAAGCAGAAGACGGCATACGAGATNNNNNNNNNNGCTCCTCGCCCTTGCTCACCATG	Primers for reverse transcription and PCR of the barcode from RNA and DNA
rand-P5-E1A	AATGATACGGCGACCACCGAGATCTACACAGGCGAGAGCACACTCTTTCCCTACACGACG	Primers for reverse transcription and PCR of the barcode from RNA and DNA
rand-P5-E1B	AATGATACGGCGACCACCGAGATCTACACCTAGCTTCTGACACTCTTTCCCTACACGACG	Primers for reverse transcription and PCR of the barcode from RNA and DNA
rand-P5-E1C	AATGATACGGCGACCACCGAGATCTACACGACTGCAGATACACTCTTTCCCTACACGACG	Primers for reverse transcription and PCR of the barcode from RNA and DNA
rand-P5-E1D	AATGATACGGCGACCACCGAGATCTACACTCTATGCTCAACACTCTTTCCCTACACGACG	Primers for reverse transcription and PCR of the barcode from RNA and DNA
rand-P5-E2A	AATGATACGGCGACCACCGAGATCTACACTCAAGATAGTACACTCTTTCCCTACACGACG	Primers for reverse transcription and PCR of the barcode from RNA and DNA
rand-P5-E2B	AATGATACGGCGACCACCGAGATCTACACAGCGTTCCAGACACTCTTTCCCTACACGACG	Primers for reverse transcription and PCR of the barcode from RNA and DNA
rand-P5-E2C	AATGATACGGCGACCACCGAGATCTACACCTGTACGGCAACACTCTTTCCCTACACGACG	Primers for reverse transcription and PCR of the barcode from RNA and DNA
rand-P5-E2D	AATGATACGGCGACCACCGAGATCTACACGATCCGATTCACACTCTTTCCCTACACGACG	Primers for reverse transcription and PCR of the barcode from RNA and DNA
P5	AATGATACGGCGACCACCGA	Primers for reverse transcription and PCR of the barcode from RNA and DNA
P7	CAAGCAGAAGACGGCATACGA	Primers for reverse transcription and PCR of the barcode from RNA and DNA
oAVM_081	AAGGCCTCCACGGCCACTAGTCATGTGAGACGGACTTCGTACGTCTCACATGAGGATTGTCTTCGCAGGCACTAGAGGG	Cloning adaptor oligo for intermediate vector 1
oAVM_082	AAGGCCTCCACGGCCGAAGACTTAGGACATGTGAGACGGACTTCGTACGTCTCACATGAGCCTTGTCTTCGCAGGCACTAGAGGG	Cloning adaptor oligo for intermediate vector 2
oAVM_083	AAGGCCTCCACGGCCGAAGACTTAGCCCATGTGAGACGGACTTCGTACGTCTCACATGACATTTGTCTTCGCAGGCACTAGAGGG	Cloning adaptor oligo for intermediate vector 3
oAVM_084	AAGGCCTCCACGGCCGAAGACTTACATCATGTGAGACGGACTTCGTACGTCTCACATGCACCTTGTCTTCGCAGGCACTAGAGGG	Cloning adaptor oligo for intermediate vector 4
oAVM_085	AAGGCCTCCACGGCCGAAGACTTCACCCATGTGAGACGGACTTCGTACGTCTCACATGCCTGCAGGCACTAGAGGG	Cloning adaptor oligo for intermediate vector 5
oAVM_086	CCCTCTAGTGCCTGC	For double stranding oAVM_081-oAVM_085
rand-mpra-bc-f	GCAATCCGGTACTGTACCGGACACTCTTTCCCTACACGACGCTCTTCCGATCTNNNNNNNNNNNNNNNNCCGGTCGCCACCATGGTGAG	For creating the barcode and adding a TruSeq Read1 primer site
rand-mpra-bc-r	CTCACCATGGTGGCGACCGG	For double stranding rand-mpra-bc-f
